# Explaining the unexplained admixture mapping signals via rare variants: the HCHS/SOL

**DOI:** 10.64898/2026.02.20.707089

**Authors:** Xueying Chen, Maria Argos, Bing Yu, Eric Boerwinkle, Qibin Qi, Robert Kaplan, Nora Franceschini, Tamar Sofer

**Affiliations:** Department of Biostatistics, Harvard T.H. Chan School of Public Health, Boston, MA, USA; CardioVascular Institute (CVI), Beth Israel Deaconess Medical Center, Boston, MA, USA; Department of Environmental Health, School of Public Health, Boston University, Boston, MA, USA; Division of Epidemiology and Biostatistics, School of Public Health, University of Illinois Chicago, Chicago, IL, USA; Department of Epidemiology, School of Public Health, The University of Texas Health Science Center at Houston, Houston, TX, USA; Department of Epidemiology & Population Health, Albert Einstein College of Medicine, Bronx, NY, USA; Division of Public Health Sciences, Fred Hutchinson Cancer Center, Seattle, WA, USA; Department of Genetics, University of North Carolina at Chapel Hill, Chapel Hill, NC, USA; Department of Epidemiology, University of North Carolina at Chapel Hill, Chapel Hill, NC, USA; Department of Medicine, Harvard Medical School, Boston, MA, USA

## Abstract

In admixed populations, formed by a mixing of two or more previously isolated populations, genomic segments can be traced to their ancestral populations (“ancestries”). Admixture mapping (AM) associates local ancestry with outcomes in admixed populations, detecting signals when causal variants differ in frequency or effect across ancestral populations. Prior work showed that adjusting for nearby GWAS-identified common variants does not fully explain some AM signals. Here, we assessed two approaches to explain the previously unexplained AM signal: (1) including sets of rare variants; (2) increasing the genomic region considered when searching for common variants. We studied these hypotheses comprehensively using a whole-genome sequencing dataset coupled with metabolomics from the Hispanic Community Health Study/Study of Latinos. We detected multiple sets of rare variants with replicated association with metabolite levels. Yet these rare variants appear to explain only a small fraction of the AM signal, while inclusion of common variants from a larger genomic region appears to explain the majority of the AM signals.
