## Supplementary Table 5 for "Explaining the unexplained admixture mapping signals via rare variants: the HCHS/SOL"

### Sheet: Unconditional_coding_batch1
Rare variant sets significantly associated with the metabolites (P < 2.52e-05), identified through the unconditional analysis of gene-centric coding regions in metabolomic batch 1
Gene name	Chr	Metabolite	Group	Category	#SNV	cMAC	STAAR-S(1,25)	STAAR-S(1,1)	STAAR-B(1,25)	STAAR-B(1,1)	STAAR-A(1,25)	STAAR-A(1,1)	ACAT-O	STAAR-O
ALMS1	2	N2-acetyllysine	Negative Control	missense	238	974	1.38069e-08	1.16988e-07	0.234546	0.138106	0.000146557	0.000150787	2.17042e-07	7.40843e-08
EGR4	2	N2-acetyllysine	Negative Control	synonymous	18	81	4.39011e-06	4.30189e-06	0.00109961	0.000575546	3.96882e-06	3.92016e-06	6.20763e-06	6.18593e-06
ALMS1	2	N2-acetyllysine	Negative Control	synonymous	81	603	1.36259e-06	2.44557e-06	0.899696	0.810173	0.000793938	0.000682298	6.81255e-06	5.23785e-06
UNC93A	6	N-acetylglucosaminylasparagine	Negative Control	missense	14	162	5.13729e-06	4.22326e-06	0.0088713	0.00642112	0.000113128	9.75646e-05	1.02093e-05	1.33098e-05
FBXO41	2	N-acetylarginine	Test Region	missense	40	96	1.06715e-06	1.13176e-06	5.75536e-06	4.26035e-06	6.75439e-06	6.59523e-06	2.12641e-06	2.37266e-06
ALMS1	2	N-acetylarginine	Test Region	missense	238	974	1.10609e-08	7.25988e-08	0.035423	0.0177159	0.000204275	0.000204895	1.76316e-07	5.75854e-08
NAT8	2	N-acetylarginine	Test Region	missense	22	56.0577	7.3906e-07	8.319e-07	2.88896e-08	2.35545e-08	1.99982e-06	1.98381e-06	2.71598e-07	7.44154e-08
C2orf78	2	N-acetylarginine	Test Region	missense	31	194	5.08927e-06	4.83334e-06	0.014949	0.00442897	0.000180857	0.000170164	1.10181e-05	1.44548e-05
RAB11FIP5	2	N-acetylarginine	Test Region	synonymous	52	266	3.09237e-06	3.86491e-06	0.741942	0.570888	4.93032e-05	4.434e-05	6.44952e-06	9.60082e-06
EGR4	2	N-acetylarginine	Test Region	synonymous	18	81	7.1712e-06	7.5033e-06	1.90441e-05	1.34005e-05	8.6114e-06	8.50583e-06	1.12761e-05	9.47049e-06
AGXT2	5	3-aminoisobutyrate	Test Region	plof	5	66	4.36717e-12	4.35829e-12	1.42784e-11	8.56182e-12	4.03166e-12	3.99281e-12	5.46385e-12	5.24591e-12
AGXT2	5	3-aminoisobutyrate	Test Region	missense	31	126	1.70763e-19	2.64843e-19	3.11434e-22	8.86727e-23	4.72289e-12	4.63996e-12	1.60703e-20	4.1385e-22
AGXT2	5	3-aminoisobutyrate	Test Region	synonymous	21	107	4.01323e-12	4.65872e-12	0.00882457	0.00801531	1.83426e-06	1.84999e-06	9.37139e-12	1.29359e-11
AGXT2	5	3-aminoisobutyrate	Test Region	plof_ds	16	118	2.00256e-18	1.13618e-18	6.14533e-25	5.74621e-25	6.21458e-12	5.88429e-12	9.54993e-25	1.78172e-24
AGXT2	5	3-aminoisobutyrate	Test Region	disruptive_missense	11	52	1.33982e-10	1.70204e-10	3.9968e-15	4.21885e-15	3.90712e-10	3.86527e-10	7.77156e-15	1.24345e-14
MROH6	8	5-oxoproline	Test Region	missense	69	293.002	0.00134756	0.0014909	9.08601e-06	7.33742e-06	0.00944962	0.00807247	1.74096e-05	2.41946e-05
PLEC	8	5-oxoproline	Test Region	missense	541	1954.01	2.28837e-10	7.89563e-10	0.0156916	0.0156383	1.37228e-05	1.13174e-05	1.05049e-09	1.06447e-09
EPPK1	8	5-oxoproline	Test Region	missense	400	1999.46	1.07281e-06	1.35813e-06	2.61327e-06	2.66382e-06	0.0159023	0.0146323	4.2747e-06	2.47256e-06
PLEC	8	5-oxoproline	Test Region	synonymous	400	2116	9.54199e-09	2.89149e-08	9.78966e-08	3.75382e-08	8.28101e-05	7.31338e-05	2.28694e-08	3.40398e-08
PARP10	8	5-oxoproline	Test Region	synonymous	46	211	4.43365e-10	6.08802e-10	1.14287e-06	2.24693e-07	1.27516e-06	1.10636e-06	1.69079e-09	1.53647e-09
EPPK1	8	5-oxoproline	Test Region	synonymous	279	1755.87	1.1341e-06	2.2721e-06	0.000195176	0.000123863	0.00352533	0.00327029	3.23698e-06	4.49214e-06
MS4A14	11	Arachidonoylcholine	Test Region	synonymous	25	175.004	0.000519863	0.00069833	5.12147e-06	5.97802e-06	0.00285593	0.0026898	2.86579e-05	1.6366e-05
SLC6A13	12	1-methylimidazoleacetate	Test Region	missense	45	213	0.00174078	0.00244214	3.51587e-06	3.65811e-06	0.00384095	0.00421678	0.000435018	1.07282e-05
SLC6A13	12	1-methylimidazoleacetate	Test Region	plof_ds	20	71	0.000190158	0.00024432	6.2759e-07	5.97651e-07	0.00302817	0.00297584	1.82678e-06	1.83115e-06
SLC6A13	12	1-methylimidazoleacetate	Test Region	disruptive_missense	18	69	0.00019139	0.000247994	3.06364e-07	3.02012e-07	0.00268503	0.00266919	8.49676e-07	9.11132e-07
ACADS	12	Ethylmalonate	Test Region	missense	29	39	1.88594e-07	1.95475e-07	2.80161e-08	2.77691e-08	2.80161e-08	2.77691e-08	1.36541e-07	3.90046e-08
ACADS	12	Ethylmalonate	Test Region	plof_ds	26	34	6.99814e-08	7.26943e-08	2.02505e-08	2.00775e-08	2.02505e-08	2.00775e-08	1.17486e-07	2.64991e-08
ACADS	12	Ethylmalonate	Test Region	disruptive_missense	25	33	8.06542e-08	8.39257e-08	7.29619e-09	7.24308e-09	7.29619e-09	7.24308e-09	3.02401e-08	1.04429e-08
NPIPB8	16	Propyl 4-hydroxybenzoate sulfate	Test Region	missense	25	82.6104	3.62664e-08	3.63019e-08	0.141839	0.107587	5.38222e-08	5.30229e-08	4.88892e-08	6.48228e-08
LAT	16	Propyl 4-hydroxybenzoate sulfate	Test Region	missense	20	151	7.44178e-10	9.10155e-10	1.71587e-05	4.77559e-06	3.1358e-10	3.23107e-10	9.39017e-10	6.87547e-10
ZNF646	16	Propyl 4-hydroxybenzoate sulfate	Test Region	missense	117	616	3.26925e-06	4.90788e-06	0.000134234	4.48955e-05	0.000122612	0.000107542	9.98295e-06	1.07756e-05
APOBR	16	Propyl 4-hydroxybenzoate sulfate	Test Region	synonymous	41	162.001	3.56652e-05	5.41199e-05	3.32682e-05	2.18453e-05	0.00180556	0.00184646	3.81502e-05	4.8604e-05
SH2B1	16	Propyl 4-hydroxybenzoate sulfate	Test Region	synonymous	25	94	1.44329e-15	1.44329e-15	8.88756e-12	1.7123e-12	1.33227e-15	1.33227e-15	1.9984e-15	1.9984e-15
DPEP1	16	Cys-gly, oxidized	Test Region	plof_ds	6	10	0.00596742	0.00616734	1.60227e-05	1.63592e-05	1.60227e-05	1.63592e-05	1.7377e-05	2.42514e-05

### Sheet: Unconditional_noncoding_batch1
Rare variant sets significantly associated with the metabolites (P < 1.63e-05), identified through the unconditional analysis of gene-centric non-coding regions in metabolomic batch 1
Gene name	Chr	Metabolite	Group	Category	#SNV	cMAC	STAAR-S(1,25)	STAAR-S(1,1)	STAAR-B(1,25)	STAAR-B(1,1)	STAAR-A(1,25)	STAAR-A(1,1)	ACAT-O	STAAR-O
FBXO41	2	N2-acetyllysine	Negative Control	promoter_DHS	54	261	1.96044e-07	3.73501e-07	0.963233	0.834758	1.31262e-05	1.2866e-05	7.79913e-07	7.56417e-07
STAMBP	2	N2-acetyllysine	Negative Control	promoter_DHS	103	602	2.12059e-08	7.39277e-08	0.249246	0.184512	0.000166713	0.00018309	3.93904e-08	9.88552e-08
TPRKB	2	N2-acetyllysine	Negative Control	enhancer_DHS	58	317	4.84747e-07	6.1942e-07	0.0175591	0.0107105	5.73343e-05	5.56332e-05	6.36986e-06	1.61598e-06
STAMBP	2	N2-acetyllysine	Negative Control	enhancer_DHS	92	634	9.2133e-08	2.29846e-07	0.220753	0.182744	0.000173877	0.000197441	1.38493e-06	3.94336e-07
CYP26B1	2	N-acetylarginine	Test Region	UTR	104	465	5.58013e-05	5.70367e-05	1.68273e-05	1.35648e-05	0.00530757	0.00524277	4.95268e-05	3.55072e-05
RAB11FIP5	2	N-acetylarginine	Test Region	UTR	59	427	2.89255e-06	1.18624e-06	0.972119	0.583412	8.09023e-06	7.38945e-06	2.03398e-05	4.14476e-06
NOTO	2	N-acetylarginine	Test Region	UTR	46	402	1.91195e-05	3.12692e-05	0.0008549	0.000936224	7.02226e-08	6.7146e-08	2.29707e-07	2.0534e-07
SFXN5	2	N-acetylarginine	Test Region	promoter_CAGE	45	252	2.4516e-06	2.89194e-06	0.068117	0.0601605	5.76715e-05	5.34932e-05	4.73466e-06	7.59735e-06
EMX1	2	N-acetylarginine	Test Region	promoter_DHS	119	583.023	0.00853105	0.0118048	6.41131e-07	8.95176e-07	0.0566642	0.0561045	1.44308e-06	2.24125e-06
SFXN5	2	N-acetylarginine	Test Region	promoter_DHS	110	536	2.28576e-08	2.95819e-08	6.51337e-05	3.03838e-05	5.27529e-05	4.90635e-05	1.37259e-07	7.72786e-08
NOTO	2	N-acetylarginine	Test Region	promoter_DHS	52	495.029	8.53001e-07	1.06823e-06	0.0774395	0.0482072	9.6748e-08	9.4081e-08	2.81107e-07	2.60036e-07
FBXO41	2	N-acetylarginine	Test Region	promoter_DHS	54	261	2.77711e-06	4.84122e-06	0.32767	0.232969	2.89425e-05	2.83162e-05	1.20678e-05	9.42629e-06
STAMBP	2	N-acetylarginine	Test Region	promoter_DHS	103	602	1.6999e-06	3.34857e-06	0.585627	0.684478	0.00213163	0.00210979	4.05726e-06	6.75795e-06
SFXN5	2	N-acetylarginine	Test Region	enhancer_CAGE	45	252	2.4516e-06	2.89194e-06	0.068117	0.0601605	5.76715e-05	5.34932e-05	4.73466e-06	7.59735e-06
RAB11FIP5	2	N-acetylarginine	Test Region	enhancer_CAGE	60	314.001	8.2039e-07	8.54692e-07	0.138413	0.129052	6.16383e-06	5.56402e-06	3.98709e-06	2.19706e-06
DUSP11	2	N-acetylarginine	Test Region	enhancer_CAGE	10	16	1.37631e-07	1.36305e-07	0.371297	0.342244	0.371297	0.342244	3.58191e-07	4.10894e-07
SFXN5	2	N-acetylarginine	Test Region	enhancer_DHS	146	700	1.14205e-08	1.49831e-08	0.00777792	0.00476626	6.48118e-05	5.99468e-05	4.10586e-08	3.88761e-08
RAB11FIP5	2	N-acetylarginine	Test Region	enhancer_DHS	407	1969.02	1.28382e-06	1.24647e-06	0.0372461	0.0226461	2.61792e-05	2.31561e-05	4.4583e-06	3.60871e-06
DUSP11	2	N-acetylarginine	Test Region	enhancer_DHS	86	597.201	5.81479e-09	1.5746e-08	0.0614266	0.0810098	0.000426212	0.000420209	3.926e-08	2.5479e-08
STAMBP	2	N-acetylarginine	Test Region	enhancer_DHS	92	634	1.16871e-06	2.64386e-06	0.957357	0.845008	0.00200048	0.00203896	2.09513e-05	4.85892e-06
DNAJC21	5	3-aminoisobutyrate	Test Region	UTR	143	665.709	5.08704e-12	1.29579e-11	0.00302803	0.00616121	1.75186e-08	1.37578e-08	6.99196e-12	2.19071e-11
DNAJC21	5	3-aminoisobutyrate	Test Region	promoter_CAGE	33	149.003	2.35855e-09	2.69215e-09	0.00125988	0.000165614	3.17022e-09	3.09852e-09	3.98465e-09	4.18522e-09
DNAJC21	5	3-aminoisobutyrate	Test Region	promoter_DHS	70	238.007	2.66822e-10	4.76081e-10	0.583417	0.42044	5.87666e-09	5.16352e-09	6.19759e-10	9.65851e-10
DNAJC21	5	3-aminoisobutyrate	Test Region	enhancer_CAGE	37	158.003	1.48814e-09	2.01136e-09	0.0327705	0.00403192	3.17931e-09	3.10486e-09	3.4676e-09	3.32269e-09
RAI14	5	3-aminoisobutyrate	Test Region	enhancer_DHS	286	1548.87	0.000900565	0.00110165	4.25084e-05	4.70497e-05	9.53763e-07	9.369e-07	2.53551e-06	2.77441e-06
RAD1	5	3-aminoisobutyrate	Test Region	enhancer_DHS	28	163	5.09918e-21	9.47522e-21	2.97478e-11	7.24354e-12	6.66134e-16	6.66134e-16	2.70137e-19	1.98905e-20
DNAJC21	5	3-aminoisobutyrate	Test Region	enhancer_DHS	112	510.007	1.47216e-13	5.78648e-13	0.10176	0.0141486	1.49527e-08	1.27297e-08	4.89386e-13	7.04103e-13
JRK	8	5-oxoproline	Test Region	UTR	238	1294	0.00492618	0.00571857	7.06037e-06	5.35065e-06	0.0702178	0.0687001	1.4332e-05	1.82407e-05
PLEC	8	5-oxoproline	Test Region	promoter_CAGE	101	447.003	9.04286e-11	1.3407e-10	1.28493e-05	4.69179e-06	8.02059e-07	7.87225e-07	2.58581e-10	3.23973e-10
PLEC	8	5-oxoproline	Test Region	promoter_DHS	218	1219.02	1.44329e-15	1.9984e-15	2.62679e-13	1.02252e-13	4.38108e-07	3.93424e-07	4.88498e-15	4.88498e-15
RHPN1	8	5-oxoproline	Test Region	promoter_DHS	114	541.057	0.00358202	0.00513878	1.80765e-05	1.5511e-05	0.0505053	0.0496633	2.89961e-05	4.98735e-05
EPPK1	8	5-oxoproline	Test Region	promoter_DHS	115	536.72	0.000255927	0.000580548	2.32362e-06	2.89815e-06	0.00913571	0.0108825	0.000217537	7.68009e-06
PLEC	8	5-oxoproline	Test Region	enhancer_CAGE	1126	5012.19	1.29317e-16	7.77156e-16	4.47269e-11	1.5647e-11	6.10243e-06	5.98528e-06	1.60982e-14	6.66134e-16
GLI4	8	5-oxoproline	Test Region	enhancer_DHS	72	267	4.11289e-06	3.75258e-06	0.000289255	0.000181155	1.79955e-05	1.75262e-05	8.69421e-06	9.50531e-06
ZNF623	8	5-oxoproline	Test Region	enhancer_DHS	176	970.002	1.32312e-07	1.08238e-07	0.00545624	0.00388497	0.00174675	0.0014782	1.09971e-07	3.57174e-07
PLEC	8	5-oxoproline	Test Region	enhancer_DHS	1801	8265.18	5.41211e-25	2.35751e-23	2.7901e-22	6.30861e-23	2.41522e-06	2.13137e-06	6.99702e-24	3.14208e-24
TOP1MT	8	5-oxoproline	Test Region	enhancer_DHS	136	525.281	1.53397e-06	1.31191e-06	1.86389e-05	1.0275e-05	3.55457e-05	2.89303e-05	3.22202e-06	3.68591e-06
NAPRT	8	5-oxoproline	Test Region	enhancer_DHS	191	1691.35	2.05546e-06	5.15743e-06	2.92298e-07	1.23495e-07	0.00181222	0.00169864	3.61778e-07	4.91794e-07
GSDMD	8	5-oxoproline	Test Region	enhancer_DHS	237	1224.74	9.36508e-07	1.08839e-06	0.00337698	0.00169469	9.25448e-05	7.72986e-05	1.6088e-06	2.98328e-06
IL4R	16	Propyl 4-hydroxybenzoate sulfate	Test Region	UTR	55	425	9.11637e-06	4.62056e-06	0.000390925	0.000155039	1.21917e-05	1.01284e-05	1.16348e-05	1.16306e-05
SBK1	16	Propyl 4-hydroxybenzoate sulfate	Test Region	UTR	95	560.348	5.02216e-06	7.07158e-06	9.12943e-05	3.30675e-05	0.000385442	0.000342189	1.26229e-05	1.54943e-05
SULT1A1	16	Propyl 4-hydroxybenzoate sulfate	Test Region	UTR	69	343.054	2.71609e-21	2.53443e-21	3.30513e-11	8.54428e-13	9.75175e-20	8.33903e-20	2.25736e-20	7.64341e-21
SBK1	16	Propyl 4-hydroxybenzoate sulfate	Test Region	upstream	16	49	8.59013e-07	8.3987e-07	0.00589476	0.00504351	5.99279e-07	5.95609e-07	1.12161e-06	1.05212e-06
IL4R	16	Propyl 4-hydroxybenzoate sulfate	Test Region	promoter_CAGE	33	162	2.15378e-06	2.09043e-06	0.000506394	0.000192805	3.57197e-06	3.24951e-06	3.6734e-06	3.90237e-06
LAT	16	Propyl 4-hydroxybenzoate sulfate	Test Region	promoter_CAGE	17	91	2.23032e-10	2.07745e-10	4.40154e-06	1.11512e-06	1.91252e-10	1.81349e-10	2.92921e-10	2.99382e-10
IL4R	16	Propyl 4-hydroxybenzoate sulfate	Test Region	promoter_DHS	84	663	2.38167e-08	2.92727e-08	3.80975e-05	1.86512e-05	1.79722e-05	1.56151e-05	4.69336e-08	7.85872e-08
KIAA0556	16	Propyl 4-hydroxybenzoate sulfate	Test Region	promoter_DHS	47	367.062	9.46269e-05	0.000106395	2.1346e-05	1.36281e-05	0.000512474	0.000486599	2.62774e-05	4.16094e-05
IL27	16	Propyl 4-hydroxybenzoate sulfate	Test Region	promoter_DHS	37	209	1.33942e-06	3.4565e-06	1.22101e-06	1.08435e-06	6.77611e-05	7.28581e-05	2.66261e-06	2.13859e-06
NUPR1	16	Propyl 4-hydroxybenzoate sulfate	Test Region	promoter_DHS	6	43	5.72214e-06	5.87431e-06	0.000539083	0.000389395	7.81299e-06	7.68625e-06	9.90233e-06	9.87638e-06
ATP2A1	16	Propyl 4-hydroxybenzoate sulfate	Test Region	promoter_DHS	83	311	1.2168e-13	9.03722e-14	0.00222194	0.000809144	1.93512e-13	1.70641e-13	1.05138e-13	1.97842e-13
RABEP2	16	Propyl 4-hydroxybenzoate sulfate	Test Region	promoter_DHS	10	91	1.33227e-15	1.22125e-15	1.74255e-11	4.60154e-12	8.65974e-15	7.99361e-15	1.9984e-15	3.33067e-15
LAT	16	Propyl 4-hydroxybenzoate sulfate	Test Region	promoter_DHS	21	182.141	8.88838e-10	1.02059e-09	0.000378987	0.000193638	4.34472e-10	4.25343e-10	1.26301e-09	8.8789e-10
FUS	16	Propyl 4-hydroxybenzoate sulfate	Test Region	promoter_DHS	103	551.007	7.30633e-05	7.78332e-05	2.86411e-06	1.02878e-06	0.00716874	0.0066306	1.26273e-05	4.45104e-06
IL4R	16	Propyl 4-hydroxybenzoate sulfate	Test Region	enhancer_CAGE	92	479.005	7.58478e-06	5.98608e-06	0.00357358	0.00270366	1.18493e-05	1.01543e-05	1.03966e-05	1.24373e-05
SBK1	16	Propyl 4-hydroxybenzoate sulfate	Test Region	enhancer_CAGE	3	17	2.18569e-07	2.25971e-07	3.18975e-05	2.61621e-05	3.13194e-07	3.11281e-07	4.07208e-07	3.87707e-07
APOBR	16	Propyl 4-hydroxybenzoate sulfate	Test Region	enhancer_CAGE	77	442.001	0.000104676	0.000197333	1.55497e-06	1.45556e-06	0.00226731	0.00221946	1.8911e-05	4.45887e-06
SULT1A1	16	Propyl 4-hydroxybenzoate sulfate	Test Region	enhancer_CAGE	4	69.159	2.74551e-20	2.74258e-20	2.15439e-20	1.683e-20	2.4781e-20	2.46223e-20	2.89359e-20	2.31047e-20
LAT	16	Propyl 4-hydroxybenzoate sulfate	Test Region	enhancer_CAGE	55	274	3.75227e-11	4.82474e-11	0.00275842	0.000445167	3.79702e-10	3.95386e-10	8.1531e-10	1.14199e-10
IL21R	16	Propyl 4-hydroxybenzoate sulfate	Test Region	enhancer_DHS	558	3528.08	8.82651e-05	0.000101583	1.44169e-05	1.10306e-05	0.00483791	0.00427704	3.48052e-05	3.30335e-05
SBK1	16	Propyl 4-hydroxybenzoate sulfate	Test Region	enhancer_DHS	82	300	3.84333e-11	3.02151e-10	1.98237e-05	1.39938e-05	5.0644e-08	5.56014e-08	1.60932e-10	2.04314e-10
APOBR	16	Propyl 4-hydroxybenzoate sulfate	Test Region	enhancer_DHS	117	591.058	2.08535e-05	2.76025e-05	2.04988e-05	1.1465e-05	0.00140981	0.00135004	2.48274e-05	2.70712e-05
IL27	16	Propyl 4-hydroxybenzoate sulfate	Test Region	enhancer_DHS	108	504.002	1.95838e-07	6.83204e-07	0.000228108	0.000101786	5.0289e-05	5.38678e-05	5.56781e-07	9.05989e-07
SULT1A1	16	Propyl 4-hydroxybenzoate sulfate	Test Region	enhancer_DHS	84	514.572	1.03075e-66	1.60402e-66	4.44089e-16	2.74488e-19	8.87853e-55	7.61419e-55	1.40851e-66	3.76507e-66
CD19	16	Propyl 4-hydroxybenzoate sulfate	Test Region	enhancer_DHS	39	201	2.06657e-16	2.57616e-16	4.21885e-15	1.55431e-15	3.55271e-15	3.33067e-15	6.66134e-16	6.66134e-16
LAT	16	Propyl 4-hydroxybenzoate sulfate	Test Region	enhancer_DHS	103	676.031	7.93787e-09	7.8365e-09	0.00520284	0.00265518	1.31118e-09	1.32504e-09	3.41058e-09	3.388e-09
SPN	16	Propyl 4-hydroxybenzoate sulfate	Test Region	enhancer_DHS	129	507	3.01097e-06	3.57239e-06	0.00013025	6.76574e-05	0.00183748	0.00178087	1.11284e-05	9.43979e-06
PRRT2	16	Propyl 4-hydroxybenzoate sulfate	Test Region	enhancer_DHS	294	1078.14	5.73391e-08	2.49817e-07	0.000394839	0.000201272	0.000528376	0.00051759	4.5719e-07	2.79663e-07
FAM57B	16	Propyl 4-hydroxybenzoate sulfate	Test Region	enhancer_DHS	66	288.003	6.0407e-05	8.42037e-05	3.64543e-06	2.18662e-06	0.00802973	0.00787533	6.70194e-06	7.89136e-06
ITGAL	16	Propyl 4-hydroxybenzoate sulfate	Test Region	enhancer_DHS	63	261.225	0.0102799	0.0125358	6.96518e-06	6.80396e-06	0.034174	0.0360814	1.96292e-05	2.06343e-05
FUS	16	Propyl 4-hydroxybenzoate sulfate	Test Region	enhancer_DHS	123	778.007	4.07472e-05	5.1567e-05	6.95907e-08	2.29611e-08	0.00989753	0.00929737	1.95066e-07	1.03509e-07

### Sheet: Unconditional_coding_batch2
Rare variant sets significantly associated with the metabolites (P < 2.71e-05), identified through the unconditional analysis of gene-centric coding regions in metabolomic batch 2
Gene name	Chr	Metabolite	Group	Category	#SNV	cMAC	STAAR-S(1,25)	STAAR-S(1,1)	STAAR-B(1,25)	STAAR-B(1,1)	STAAR-A(1,25)	STAAR-A(1,1)	ACAT-O	STAAR-O
LBX2	2	N2-acetyllysine	Negative Control	plof	2	2	1.03e-09	1.03e-09	1.52e-05	1.52e-05	1.52e-05	1.52e-05	3.7e-09	3.08e-09
FANCA	16	Cysteinylglycine	Negative Control	missense	89	261	4.49e-06	1.38e-05	0.0004215	0.00024502	7.82e-06	8.96e-06	6.49e-06	1.11e-05
FANCA	16	Cysteinylglycine	Negative Control	synonymous	51	125	2.21e-06	1.87e-06	0.0227014	0.0176901	2.68e-06	2.64e-06	2.97e-06	3.45e-06
MTHFD2	2	N-acetylarginine	Test Region	missense	10	11	8.78e-07	8.81e-07	3.24e-05	3.24e-05	3.24e-05	3.24e-05	0.00064427	2.5e-06
AGXT2	5	3-aminoisobutyrate	Test Region	missense	20	50	2.6e-09	2.49e-09	2.41e-12	1.66e-12	3.79e-09	3.89e-09	1.93e-10	5.9e-12
RAD1	5	3-aminoisobutyrate	Test Region	synonymous	4	9	4.32e-07	4.23e-07	1.57e-05	1.51e-05	1.57e-05	1.51e-05	8.54e-07	1.22e-06
AGXT2	5	3-aminoisobutyrate	Test Region	synonymous	10	59	1.67e-06	2.39e-06	0.191519	0.176003	0.00066114	0.00067623	6.24e-06	5.88e-06
AGXT2	5	3-aminoisobutyrate	Test Region	plof_ds	7	48	7.96e-10	2.37e-09	6.42e-17	1.86e-16	2.12e-09	3.11e-09	7.77e-16	2.87e-16
AGXT2	5	3-aminoisobutyrate	Test Region	disruptive_missense	6	12	1.24e-06	1.39e-06	1.74e-10	1.86e-10	1.74e-10	1.86e-10	4.62e-10	2.69e-10
ASAH1	8	N-acetylputrescine	Test Region	missense	25	52	2.76e-16	3.17e-16	0.00997515	0.00918162	0.00997515	0.00918162	9.99e-16	8.88e-16
TRPT1	11	Arachidonoylcholine	Test Region	missense	4	9	3.96e-05	4.38e-05	5.01e-07	5.41e-07	5.01e-07	5.41e-07	8e-07	7.75e-07
TRMT112	11	Arachidonoylcholine	Test Region	missense	4	4	6.64e-06	6.64e-06	0.00037325	0.00037325	0.00037325	0.00037325	1.8e-05	1.92e-05
ACADS	12	Ethylmalonate	Test Region	missense	20	25	6.55e-18	1.18e-17	4.44e-16	4.44e-16	4.44e-16	4.44e-16	6.6e-17	2.43e-17
PSMD9	12	Ethylmalonate	Test Region	missense	14	29	1.86e-08	1.79e-08	0.022153	0.0201603	0.022153	0.0201603	1.86e-06	5.47e-08
ACADS	12	Ethylmalonate	Test Region	plof_ds	16	19	3.12e-20	6.46e-20	9.76e-18	9.24e-18	9.77e-18	9.24e-18	3.8e-18	1.25e-19
ACADS	12	Ethylmalonate	Test Region	disruptive_missense	16	19	3.12e-20	6.46e-20	9.76e-18	9.24e-18	9.77e-18	9.24e-18	3.8e-18	1.25e-19
NPIPB8	16	Propyl 4-hydroxybenzoate sulfate	Test Region	missense	19	53.2956	2.54e-06	8.53e-06	0.870575	0.864919	0.157744	0.157154	0.00414371	1.17e-05
SEZ6L2	16	Propyl 4-hydroxybenzoate sulfate	Test Region	missense	24	76	1.8e-06	7.62e-06	0.00516245	0.00621728	0.00052799	0.00054157	0.00042722	8.68e-06
DOC2A	16	Propyl 4-hydroxybenzoate sulfate	Test Region	missense	21	53	9.23e-09	3.05e-08	6.18e-05	6.62e-05	0.00011009	0.00011485	0.00260329	4.25e-08
BCKDK	16	Propyl 4-hydroxybenzoate sulfate	Test Region	missense	7	11	1.61e-06	1.74e-06	0.0063784	0.0064033	0.0063784	0.0064033	0.00031003	5.01e-06
APOBR	16	Propyl 4-hydroxybenzoate sulfate	Test Region	synonymous	23	85.0011	0.00244343	0.0118233	0.00420398	0.0111587	2.47e-07	3.26e-07	0.0242085	8.43e-07
ATXN2L	16	Propyl 4-hydroxybenzoate sulfate	Test Region	synonymous	22	61	3.77e-08	5.3e-08	0.00133218	0.00057596	1.48e-07	1.45e-07	1.06e-07	1.02e-07
RABEP2	16	Propyl 4-hydroxybenzoate sulfate	Test Region	synonymous	15	45	6.88e-05	0.00027145	0.00023717	0.00039645	2.72e-06	3e-06	4.19e-05	8.27e-06
MVP	16	Propyl 4-hydroxybenzoate sulfate	Test Region	synonymous	26	66	1.44e-09	2.04e-09	2.92e-06	9.41e-07	4.57e-09	4.49e-09	3.69e-09	3.69e-09
KCTD13	16	Propyl 4-hydroxybenzoate sulfate	Test Region	synonymous	6	6	1.54e-17	1.54e-17	5.78e-05	5.78e-05	5.78e-05	5.78e-05	1.4e-16	4.61e-17
CD2BP2	16	Propyl 4-hydroxybenzoate sulfate	Test Region	synonymous	4	6	1.58e-06	1.56e-06	2.2e-05	2.15e-05	2.2e-05	2.15e-05	9.26e-06	4.12e-06
SPATA33	16	Cys-gly, oxidized	Test Region	missense	22	67.0005	0.00049347	0.0005631	7.88e-06	6.1e-06	0.00117744	0.00117152	1.24e-05	2.02e-05

### Sheet: Unconditional_noncoding_batch2
Rare variant sets significantly associated with the metabolites (P < 1.47e-05), identified through the unconditional analysis of gene-centric non-coding regions in metabolomic batch 2
Gene name	Chr	Metabolite	Group	Category	#SNV	cMAC	STAAR-S(1,25)	STAAR-S(1,1)	STAAR-B(1,25)	STAAR-B(1,1)	STAAR-A(1,25)	STAAR-A(1,1)	ACAT-O	STAAR-O
SFXN5	2	N2-acetyllysine	Negative Control	UTR	124	586.003	8.7e-06	1.01e-05	0.868675	0.835688	5.04e-08	5.18e-08	1.92e-07	1.52e-07
SPR	2	N2-acetyllysine	Negative Control	promoter_DHS	63	310.002	1.94e-05	8.3e-05	0.00014688	0.00017243	3.92e-08	4.16e-08	1.12e-07	1.21e-07
ZNF276	16	Cysteinylglycine	Negative Control	UTR	57	156.001	1.57e-06	2.63e-06	0.160553	0.172392	1.18e-05	1.26e-05	4.66e-06	5.07e-06
MVD	16	Cysteinylglycine	Negative Control	upstream	5	16	9.6e-09	2.09e-08	1.96e-05	2.16e-05	2.37e-05	2.47e-05	6.36e-05	3.94e-08
CTU2	16	Cysteinylglycine	Negative Control	promoter_CAGE	7	18	9.32e-09	2.44e-08	0.00198484	0.00234103	0.00198484	0.00234103	4.11e-05	4.05e-08
SPATA2L	16	Cysteinylglycine	Negative Control	promoter_CAGE	20	43	1.15e-07	1.94e-07	0.00697713	0.00724243	0.00697713	0.00724243	2.76e-05	4.33e-07
FANCA	16	Cysteinylglycine	Negative Control	promoter_CAGE	19	135	4.83e-06	7.38e-06	0.00128616	0.00127405	3.49e-06	3.92e-06	6.86e-06	6.78e-06
SPATA2L	16	Cysteinylglycine	Negative Control	promoter_DHS	82	292.013	1.64e-08	3.69e-07	0.00344865	0.00348651	0.144079	0.177718	0.00025887	9.43e-08
FANCA	16	Cysteinylglycine	Negative Control	promoter_DHS	100	430.527	3.35e-06	3.57e-06	4.69e-05	4.51e-05	4.3e-06	4.69e-06	5.18e-06	5.62e-06
SPATA2L	16	Cysteinylglycine	Negative Control	enhancer_CAGE	21	49	5.46e-07	1.04e-06	0.015269	0.0160225	0.015269	0.0160225	5.41e-05	2.15e-06
SPIRE2	16	Cysteinylglycine	Negative Control	enhancer_CAGE	25	125.004	1.58e-05	2.45e-05	0.00824491	0.00753169	3.59e-06	3.95e-06	1.02e-05	9.44e-06
ASAH1	8	N-acetylputrescine	Test Region	enhancer_CAGE	70	183	7.73e-13	4.69e-11	0.224887	0.878676	0.969317	0.968833	5.89e-07	4.56e-12
MORN3	12	Ethylmalonate	Test Region	upstream	10	107	0.134684	0.202791	0.658953	0.562601	8.89e-07	1.75e-06	0.33384	3.54e-06
SPN	16	Propyl 4-hydroxybenzoate sulfate	Test Region	UTR	110	486.019	2.19e-05	4.59e-05	1.06e-05	8.02e-06	0.00513655	0.00507008	1.17e-05	2.09e-05
ZG16	16	Propyl 4-hydroxybenzoate sulfate	Test Region	UTR	34	166	3.22e-12	3.74e-12	6.77e-10	2.38e-10	1.5e-13	1.47e-13	4.33e-13	4.27e-13
ZNF688	16	Propyl 4-hydroxybenzoate sulfate	Test Region	UTR	17	55	0.00026649	0.00029925	1.12e-05	8.37e-06	0.00053904	0.0005289	1.62e-05	2.73e-05
RNF40	16	Propyl 4-hydroxybenzoate sulfate	Test Region	UTR	17	57	3.29e-07	3.09e-07	0.00197212	0.00103876	2.7e-07	2.64e-07	4.29e-07	4.36e-07
ZNF646	16	Propyl 4-hydroxybenzoate sulfate	Test Region	UTR	36	199	9.92e-06	1.2e-05	0.00098482	0.00044462	5.64e-06	5.63e-06	1.57e-05	1.11e-05
BCKDK	16	Propyl 4-hydroxybenzoate sulfate	Test Region	UTR	20	93.0005	1.58e-06	1.6e-06	0.00046106	0.00016524	2.23e-05	2.24e-05	3.87e-06	4.43e-06
ZNF843	16	Propyl 4-hydroxybenzoate sulfate	Test Region	UTR	38	202	1.48e-10	1.32e-10	5.32e-06	8.11e-07	2.12e-06	1.91e-06	3.07e-10	4.19e-10
SBK1	16	Propyl 4-hydroxybenzoate sulfate	Test Region	upstream	9	27	3.37e-08	3.41e-08	0.00011818	9.91e-05	0.00011818	9.91e-05	3.09e-07	1.02e-07
CDIPT	16	Propyl 4-hydroxybenzoate sulfate	Test Region	promoter_CAGE	16	25	2.46e-08	3.77e-08	0.184891	0.187882	0.184891	0.187882	5.13e-06	8.93e-08
ZNF843	16	Propyl 4-hydroxybenzoate sulfate	Test Region	promoter_CAGE	2	35	3.96e-06	3.91e-06	6.14e-06	5.39e-06	3.71e-06	3.64e-06	4.34e-06	4.28e-06
NUPR1	16	Propyl 4-hydroxybenzoate sulfate	Test Region	promoter_DHS	4	30	3.21e-07	3.05e-07	2.39e-05	1.33e-05	2.77e-07	2.69e-07	4.29e-07	4.33e-07
CDIPT	16	Propyl 4-hydroxybenzoate sulfate	Test Region	promoter_DHS	23	63	1.83e-08	3.47e-07	7.49e-05	7.81e-05	0.00071334	0.00079768	0.00102709	1.04e-07
KCTD13	16	Propyl 4-hydroxybenzoate sulfate	Test Region	promoter_DHS	16	62.0011	0.00194112	0.00398172	1.3e-05	1.92e-05	0.00019988	0.00022968	0.00058804	4.31e-05
BCL7C	16	Propyl 4-hydroxybenzoate sulfate	Test Region	promoter_DHS	22	133	7.57e-10	6.84e-10	0.00469107	0.00150811	6.55e-11	6.56e-11	1.81e-10	1.8e-10
BCKDK	16	Propyl 4-hydroxybenzoate sulfate	Test Region	promoter_DHS	32	163	2.28e-06	3.27e-06	5.22e-05	3.9e-05	4.52e-05	4.5e-05	1.39e-05	7.2e-06
ZNF843	16	Propyl 4-hydroxybenzoate sulfate	Test Region	promoter_DHS	24	120.002	3.99e-10	2.67e-10	7.48e-05	9.32e-06	1.53e-06	1.45e-06	6.62e-10	9.6e-10
SBK1	16	Propyl 4-hydroxybenzoate sulfate	Test Region	enhancer_CAGE	4	13	6.09e-09	5.94e-09	1.98e-07	1.52e-07	1.98e-07	1.52e-07	1.69e-08	1.69e-08
PYDC1	16	Propyl 4-hydroxybenzoate sulfate	Test Region	enhancer_CAGE	22	48	6.77e-07	6.89e-07	0.745733	0.835798	0.745733	0.835798	3.24e-06	2.05e-06
ZNF843	16	Propyl 4-hydroxybenzoate sulfate	Test Region	enhancer_CAGE	2	35	3.96e-06	3.91e-06	6.14e-06	5.39e-06	3.71e-06	3.64e-06	4.34e-06	4.28e-06
SBK1	16	Propyl 4-hydroxybenzoate sulfate	Test Region	enhancer_DHS	50	141	7.96e-09	8.69e-09	7.52e-06	5.33e-06	0.00015408	0.00011575	9.69e-07	2.49e-08
IL27	16	Propyl 4-hydroxybenzoate sulfate	Test Region	enhancer_DHS	63	262	3.28e-07	5.28e-07	1.2e-06	5.54e-07	1.41e-06	1.51e-06	2.6e-06	6.7e-07
MVP	16	Propyl 4-hydroxybenzoate sulfate	Test Region	enhancer_DHS	89	367.012	4.87e-07	8.92e-07	0.0010571	0.00153107	3.97e-08	4.05e-08	1.27e-07	1.13e-07
PHKG2	16	Propyl 4-hydroxybenzoate sulfate	Test Region	enhancer_DHS	39	106.008	1.15e-06	1.04e-06	0.00642797	0.0053694	8.72e-07	8.38e-07	1.21e-06	1.44e-06
BCKDK	16	Propyl 4-hydroxybenzoate sulfate	Test Region	enhancer_DHS	51	156	1.38e-07	4.08e-07	5.07e-09	4.55e-09	2.9e-05	2.98e-05	4.65e-07	1.41e-08
COX6A2	16	Propyl 4-hydroxybenzoate sulfate	Test Region	enhancer_DHS	51	284	0.0002063	0.00023466	4.66e-07	5.36e-07	8.67e-05	8.39e-05	3.69e-06	1.48e-06
ZNF843	16	Propyl 4-hydroxybenzoate sulfate	Test Region	enhancer_DHS	18	109.002	3.61e-10	2.5e-10	1.55e-05	2.09e-06	1.52e-06	1.45e-06	6.11e-10	8.87e-10
SPIRE2	16	Cys-gly, oxidized	Test Region	UTR	58	137.003	3.58e-06	3.41e-06	0.0181541	0.0174047	0.0674724	0.069739	0.00264067	1.05e-05

### Sheet: Conditional_all_batch1
Significant rare variant sets conditional on identified common variants, metabolomic batch 1 (P < 0.001)
Gene name	Chr	Metabolite	Group	Category	#SNV	cMAC	STAAR-S(1,25)	STAAR-S(1,1)	STAAR-B(1,25)	STAAR-B(1,1)	STAAR-A(1,25)	STAAR-A(1,1)	ACAT-O	STAAR-O
AUP1	2	N2-acetyllysine	Negative Control	plof_ds_cond	10	63	0.001482	0.00145861	0.000783661	0.000674382	0.00138238	0.00136735	0.00101908	0.00107643
CYP26B1	2	N2-acetyllysine	Negative Control	missense_cond	31	135	0.0205969	0.0360828	0.0141236	0.0159131	0.000179903	0.000203419	0.000533095	0.000561579
ALMS1	2	N2-acetyllysine	Negative Control	missense_cond	238	974	1.38069e-08	1.16988e-07	0.234546	0.138106	0.000146557	0.000150787	2.17042e-07	7.40843e-08
NAT8	2	N2-acetyllysine	Negative Control	missense_cond	22	56.0577	3.89729e-05	3.82901e-05	0.00168798	0.00127358	3.50762e-05	3.47949e-05	5.42618e-05	5.43468e-05
AUP1	2	N2-acetyllysine	Negative Control	disruptive_missense_cond	9	62	0.00146629	0.00144703	0.000911582	0.000781086	0.00138595	0.0013701	0.00109983	0.00115346
EGR4	2	N2-acetyllysine	Negative Control	synonymous_cond	18	81	4.39011e-06	4.30189e-06	0.00109961	0.000575546	3.96882e-06	3.92016e-06	6.20763e-06	6.18593e-06
ALMS1	2	N2-acetyllysine	Negative Control	synonymous_cond	81	603	1.36259e-06	2.44557e-06	0.899696	0.810173	0.000793938	0.000682298	6.81255e-06	5.23785e-06
STAMBP	2	N2-acetyllysine	Negative Control	synonymous_cond	7	82	0.00113203	0.00128123	0.000169412	0.000160324	0.00186388	0.00182349	0.000379971	0.000402984
AGXT2	5	3-aminoisobutyrate	Test Region	plof_ds_cond	15	58	5.29717e-06	6.50576e-06	8.40283e-11	1.10191e-10	8.45326e-06	8.97934e-06	1.57301e-10	2.86034e-10
AGXT2	5	3-aminoisobutyrate	Test Region	disruptive_missense_cond	11	52	4.54341e-06	5.73551e-06	7.3737e-11	9.81502e-11	5.14072e-06	5.73112e-06	1.84675e-10	2.52621e-10
OPLAH	8	5-oxoproline	Test Region	plof_ds_cond	14	23.0005	0.0121913	0.0124954	3.82629e-05	3.91196e-05	3.82629e-05	3.91196e-05	5.09174e-05	5.7939e-05
OPLAH	8	5-oxoproline	Test Region	disruptive_missense_cond	11	19.0005	0.00919284	0.00943289	0.000112193	0.000114366	0.000112193	0.000114366	0.000163845	0.000168877
MS4A14	11	Arachidonoylcholine	Test Region	synonymous_cond	25	175.004	0.00496224	0.00628251	0.000124395	0.000141538	0.015055	0.0142576	0.000357053	0.000384583
SLC6A13	12	1-methylimidazoleacetate	Test Region	plof_ds_cond	20	71	0.000112187	0.000128316	1.07139e-05	8.90269e-06	0.000700598	0.000676807	2.59191e-05	2.66342e-05
SLC6A13	12	1-methylimidazoleacetate	Test Region	disruptive_missense_cond	18	69	0.00011313	0.00013069	5.16693e-06	4.41481e-06	0.000700425	0.000676708	1.27657e-05	1.36536e-05
ACADS	12	Ethylmalonate	Test Region	plof_ds_cond	26	34	7.55667e-08	7.74575e-08	6.26164e-10	6.09189e-10	6.26164e-10	6.09189e-10	3.3735e-09	9.22616e-10
ACADS	12	Ethylmalonate	Test Region	disruptive_missense_cond	25	33	6.25518e-08	6.4187e-08	3.02458e-10	2.94565e-10	3.02458e-10	2.94565e-10	9.08723e-10	4.46637e-10
DPEP1	16	Cys-gly, oxidized	Test Region	plof_cond	3	4	0.00576394	0.0057954	0.000373192	0.000373963	0.000373192	0.000373963	0.000428253	0.000542824
DPEP1	16	Cys-gly, oxidized	Test Region	plof_ds_cond	6	10	0.000690398	0.000719006	5.37686e-07	5.46922e-07	5.37686e-07	5.46922e-07	5.88262e-07	8.13084e-07
DPEP1	16	Cys-gly, oxidized	Test Region	disruptive_missense_cond	3	6	0.00524219	0.00533261	0.000376618	0.000380259	0.000376618	0.000380259	0.000515486	0.000548032
DUSP11	2	N-acetylarginine	Test Region	enhancer_CAGE_cond	10	16	4.4171e-05	4.31385e-05	0.299944	0.290125	0.299944	0.290125	0.000132615	0.000130919
IL4R	16	Propyl 4-hydroxybenzoate sulfate	Test Region	UTR_cond	55	425	4.24241e-05	2.20121e-05	0.00249893	0.0011163	5.99747e-05	4.98439e-05	5.69703e-05	5.60572e-05
MVP	16	Propyl 4-hydroxybenzoate sulfate	Test Region	UTR_cond	26	115	0.00041088	0.000442459	0.0841819	0.0435452	0.00052149	0.000514871	0.00070305	0.000698638
RNF40	16	Propyl 4-hydroxybenzoate sulfate	Test Region	UTR_cond	31	119	7.45027e-05	9.74657e-05	0.00355908	0.00322603	0.0021522	0.00215457	0.000162824	0.000238076
IL4R	16	Propyl 4-hydroxybenzoate sulfate	Test Region	promoter_CAGE_cond	33	162	3.01083e-06	2.94499e-06	0.000774399	0.000303933	5.24745e-06	4.77374e-06	5.2573e-06	5.57453e-06
IL4R	16	Propyl 4-hydroxybenzoate sulfate	Test Region	promoter_DHS_cond	84	663	3.80945e-07	4.29516e-07	0.000264077	0.00014246	8.83629e-05	7.67822e-05	7.35222e-07	1.20279e-06
NUPR1	16	Propyl 4-hydroxybenzoate sulfate	Test Region	promoter_DHS_cond	6	43	0.000540717	0.000548079	0.0091439	0.00746913	0.000688289	0.000676826	0.000870663	0.000876231
ITGAL	16	Propyl 4-hydroxybenzoate sulfate	Test Region	promoter_DHS_cond	54	145.061	0.00277789	0.00295224	0.000665126	0.000581867	0.0238848	0.0248933	0.00163422	0.001499
IL4R	16	Propyl 4-hydroxybenzoate sulfate	Test Region	enhancer_CAGE_cond	92	479.005	4.53093e-05	3.5298e-05	0.0104791	0.00830417	5.8476e-05	5.01142e-05	6.0466e-05	6.84369e-05
KDM8	16	Propyl 4-hydroxybenzoate sulfate	Test Region	enhancer_DHS_cond	194	1078.02	0.000176441	0.000248329	0.045249	0.0276557	0.0213871	0.0202504	0.000976431	0.000609226
IL4R	16	Propyl 4-hydroxybenzoate sulfate	Test Region	enhancer_DHS_cond	507	3001.33	0.0017281	0.000648219	0.000616847	0.000483379	0.000300689	0.000252374	0.000511811	0.000458038
PRRT2	16	Propyl 4-hydroxybenzoate sulfate	Test Region	enhancer_DHS_cond	294	1078.14	1.46395e-05	3.87791e-05	0.00935687	0.00636806	0.00429642	0.00432045	6.12822e-05	6.32755e-05
FAM57B	16	Propyl 4-hydroxybenzoate sulfate	Test Region	enhancer_DHS_cond	66	288.003	0.00260494	0.0031184	5.96058e-05	4.45239e-05	0.0333103	0.0328454	0.000117086	0.000149994
ITGAL	16	Propyl 4-hydroxybenzoate sulfate	Test Region	enhancer_DHS_cond	63	261.225	0.0572162	0.0658994	0.000126695	0.000134472	0.0759829	0.0820174	0.000401265	0.000389951
FUS	16	Propyl 4-hydroxybenzoate sulfate	Test Region	enhancer_DHS_cond	123	778.007	0.0351231	0.0377025	0.000278555	0.000178442	0.122473	0.119046	0.000631005	0.00064763

### Sheet: Conditional_all_batch2
Significant rare variant sets conditional on identified common variants, metabolomic batch 2 (P < 0.001)
Gene name	Chr	Metabolite	Group	Category	#SNV	cMAC	STAAR-S(1,25)	STAAR-S(1,1)	STAAR-B(1,25)	STAAR-B(1,1)	STAAR-A(1,25)	STAAR-A(1,1)	ACAT-O	STAAR-O
LBX2	2	N2-acetyllysine	Negative Control	plof_cond	2	2	1.09351e-08	1.09351e-08	0.00429848	0.00429848	0.00429848	0.00429848	3.53568e-08	3.28052e-08
LBX2	2	N2-acetyllysine	Negative Control	plof_ds_cond	4	5	0.000140151	0.000154002	0.0561078	0.05677	0.0561078	0.05677	0.000440308	0.000437997
BANP	16	Cysteinylglycine	Negative Control	synonymous_cond	16	37	0.000330186	0.000315896	0.0325035	0.0302826	0.0325035	0.0302826	0.00159605	0.00094916
ZC3H18	16	Cysteinylglycine	Negative Control	synonymous_cond	21	64	0.00122822	0.00156471	0.0219666	0.0242374	0.000417155	0.000434825	0.00108418	0.000962019
FANCA	16	Cysteinylglycine	Negative Control	synonymous_cond	51	125	5.07571e-07	4.18772e-07	0.00849281	0.00643079	3.91828e-07	3.85959e-07	5.74871e-07	6.31481e-07
AGXT2	5	3-aminoisobutyrate	Test Region	plof_ds_cond	6	12	2.99472e-06	3.36271e-06	1.80491e-10	1.98108e-10	1.80491e-10	1.98108e-10	3.6812e-10	2.83326e-10
AGXT2	5	3-aminoisobutyrate	Test Region	disruptive_missense_cond	6	12	2.99472e-06	3.36271e-06	1.80491e-10	1.98108e-10	1.80491e-10	1.98108e-10	3.6812e-10	2.83326e-10
OPLAH	8	5-oxoproline	Test Region	plof_ds_cond	10	15	0.00236905	0.00243548	0.000177297	0.000173387	0.000177297	0.000173387	0.000254021	0.00025372
MS4A18	11	Arachidonoylcholine	Test Region	plof_cond	2	4	0.000604191	0.000599958	0.000690833	0.000681937	0.000690833	0.000681937	0.000659423	0.000655754
MS4A18	11	Arachidonoylcholine	Test Region	plof_ds_cond	2	4	0.000604191	0.000599958	0.000690833	0.000681937	0.000690833	0.000681937	0.000659423	0.000655754
ACADS	12	Ethylmalonate	Test Region	plof_ds_cond	16	19	1.29966e-18	2.54536e-18	4.75159e-18	4.54051e-18	4.75159e-18	4.54051e-18	1.4023e-17	2.96487e-18
ACADS	12	Ethylmalonate	Test Region	disruptive_missense_cond	16	19	1.29966e-18	2.54536e-18	4.75159e-18	4.54051e-18	4.75159e-18	4.54051e-18	1.4023e-17	2.96487e-18
KIF22	16	Propyl 4-hydroxybenzoate sulfate	Test Region	synonymous_cond	12	105	6.35637e-05	0.000592715	0.259102	0.478294	0.00334299	0.0041926	0.00345415	0.000334072
MVP	16	Propyl 4-hydroxybenzoate sulfate	Test Region	synonymous_cond	26	66	2.53241e-08	3.42301e-08	3.08844e-05	1.13574e-05	6.88386e-08	6.76004e-08	6.12184e-08	6.11358e-08
KCTD13	16	Propyl 4-hydroxybenzoate sulfate	Test Region	synonymous_cond	6	6	3.33067e-16	3.33067e-16	0.000100343	0.000100343	0.000100343	0.000100343	2.88658e-15	1.11022e-15
CORO1A	16	Propyl 4-hydroxybenzoate sulfate	Test Region	synonymous_cond	10	48.014	0.04762	0.0722433	0.00111285	0.00194866	2.64015e-05	3.91331e-05	8.06945e-05	9.24832e-05
CD2BP2	16	Propyl 4-hydroxybenzoate sulfate	Test Region	synonymous_cond	4	6	1.50985e-06	1.49333e-06	2.29691e-05	2.24234e-05	2.29691e-05	2.24234e-05	8.66728e-06	3.97819e-06
FANCA	16	Cysteinylglycine	Negative Control	promoter_DHS_cond	32	162.009	6.08087e-06	1.49735e-05	0.000843431	0.000942454	1.09e-06	1.26201e-06	3.55859e-06	3.08753e-06
ZNF469	16	Cysteinylglycine	Negative Control	UTR_cond	52	123.012	0.000105494	0.000173344	0.957856	0.468213	0.304182	0.304063	0.0085101	0.000393977
CTU2	16	Cysteinylglycine	Negative Control	UTR_cond	33	119	7.41891e-05	0.00268949	0.80589	0.789394	0.415665	0.441655	0.0770176	0.000433407
CTU2	16	Cysteinylglycine	Negative Control	promoter_CAGE_cond	7	18	2.47289e-09	6.95851e-09	0.000599553	0.000720647	0.000599553	0.000720647	2.2784e-05	1.09469e-08
FANCA	16	Cysteinylglycine	Negative Control	promoter_CAGE_cond	19	135	6.7231e-07	1.03231e-06	0.000242647	0.000239345	5.1148e-07	5.74098e-07	9.71695e-07	9.73808e-07
CTU2	16	Cysteinylglycine	Negative Control	promoter_DHS_cond	63	234.465	0.00716609	0.0212522	0.000299307	0.000385827	0.0165571	0.0205067	0.00171136	0.000963323
SPATA33	16	Cysteinylglycine	Negative Control	promoter_DHS_cond	52	129.002	8.1448e-05	0.000109595	0.330261	0.331902	0.938476	0.930703	0.00408738	0.000280692
ZC3H18	16	Cysteinylglycine	Negative Control	enhancer_CAGE_cond	32	139	0.00130114	0.00269135	0.000491383	0.000548551	0.00125007	0.00140312	0.000703642	0.000921543
SPIRE2	16	Cysteinylglycine	Negative Control	enhancer_DHS_cond	268	1096.21	2.50998e-06	3.41182e-06	0.000699222	0.00060597	1.59898e-06	1.82039e-06	2.63495e-06	3.20972e-06
RNU6-430P	16	Cysteinylglycine	Negative Control	ncRNA_cond	6	44.0684	3.9865e-05	4.92808e-05	5.53045e-05	6.26449e-05	0.000497891	0.000509947	0.000393107	7.19504e-05
LY6E	8	5-oxoproline	Test Region	downstream_cond	25	55	0.109188	0.106667	0.000915093	0.000897462	0.000915093	0.000897462	0.00119893	0.00135382
RPL8	8	5-oxoproline	Test Region	UTR_cond	25	72	0.0002019	0.000209709	0.926955	0.765306	0.460847	0.470331	0.248696	0.000618221
SLN	11	3beta-hydroxy-5-cholestenoate	Test Region	enhancer_CAGE_cond	9	31.0144	0.000215734	0.000215025	0.00246155	0.00191915	0.000221571	0.000218142	0.000321773	0.000310709
NPIPB12	16	Propyl 4-hydroxybenzoate sulfate	Test Region	downstream_cond	3	39.0254	0.000581917	0.000525213	0.0254315	0.015803	0.000482734	0.000456382	0.00070181	0.000751164
SEZ6L2	16	Propyl 4-hydroxybenzoate sulfate	Test Region	downstream_cond	12	79.0037	0.000857293	0.000983922	0.00027795	0.000257158	0.00379678	0.00379551	0.00392944	0.000588462
ZNF771	16	Propyl 4-hydroxybenzoate sulfate	Test Region	downstream_cond	23	47	9.39704e-05	0.000142178	0.0345366	0.0325636	0.0345366	0.0325636	0.000527755	0.000337193
BCL7C	16	Propyl 4-hydroxybenzoate sulfate	Test Region	downstream_cond	20	91	1.59506e-07	1.18428e-07	0.000107982	3.38756e-05	5.01046e-08	4.90745e-08	1.79691e-07	1.08918e-07
ASPHD1	16	Propyl 4-hydroxybenzoate sulfate	Test Region	UTR_cond	22	148	0.000250101	0.000298688	0.000365492	0.000359073	0.00490096	0.00472179	0.000457695	0.0004517
ZNF688	16	Propyl 4-hydroxybenzoate sulfate	Test Region	UTR_cond	17	55	0.0194157	0.0216521	0.000479717	0.000484755	0.0233614	0.0250294	0.000969326	0.00138644
RNF40	16	Propyl 4-hydroxybenzoate sulfate	Test Region	UTR_cond	17	57	0.000288628	0.00025897	0.0479801	0.0342297	0.000204318	0.00019982	0.000341995	0.000347328
ZNF629	16	Propyl 4-hydroxybenzoate sulfate	Test Region	UTR_cond	50	132	0.00033667	0.000391754	0.0421627	0.0412357	0.000814895	0.000811529	0.00167522	0.0007472
KCTD13	16	Propyl 4-hydroxybenzoate sulfate	Test Region	promoter_CAGE_cond	13	54	0.00481809	0.0098952	0.0001581	0.0002443	0.00071674	0.000919155	0.0023119	0.000454196
ZNF843	16	Propyl 4-hydroxybenzoate sulfate	Test Region	promoter_CAGE_cond	2	35	0.000402746	0.000397676	0.00053891	0.000492806	0.000382211	0.000375892	0.000423029	0.000423757
CDIPT	16	Propyl 4-hydroxybenzoate sulfate	Test Region	promoter_DHS_cond	23	63	1.42925e-06	1.40766e-05	0.000328466	0.000349952	0.00177432	0.00200987	0.00458364	7.71535e-06
KCTD13	16	Propyl 4-hydroxybenzoate sulfate	Test Region	promoter_DHS_cond	16	62.0011	0.00515725	0.0100563	0.000130073	0.000187589	0.00106171	0.00122672	0.00474782	0.000398164
ZNF843	16	Propyl 4-hydroxybenzoate sulfate	Test Region	enhancer_CAGE_cond	2	35	0.000402746	0.000397676	0.00053891	0.000492806	0.000382211	0.000375892	0.000423029	0.000423757
PRRT2	16	Propyl 4-hydroxybenzoate sulfate	Test Region	enhancer_DHS_cond	180	526.172	0.000172392	0.000528611	0.491093	0.863964	0.023416	0.0234226	0.000375767	0.000772109
FAM57B	16	Propyl 4-hydroxybenzoate sulfate	Test Region	enhancer_DHS_cond	45	142	0.070948	0.0964348	0.00071766	0.000888411	0.0110528	0.014823	0.00170278	0.00222154
ZNF688	16	Propyl 4-hydroxybenzoate sulfate	Test Region	enhancer_DHS_cond	19	47	0.000294791	0.000273207	0.850816	0.893578	0.850816	0.893578	0.000472637	0.00085446
COX6A2	16	Propyl 4-hydroxybenzoate sulfate	Test Region	enhancer_DHS_cond	51	284	0.0108057	0.0126732	0.000306581	0.000389085	0.00241729	0.00234274	0.00166013	0.000876703
ZNF843	16	Propyl 4-hydroxybenzoate sulfate	Test Region	enhancer_DHS_cond	18	109.002	4.27321e-07	2.89748e-07	0.000837526	0.000196468	2.96487e-05	2.82133e-05	7.83979e-07	1.02269e-06
SPIRE2	16	Cys-gly, oxidized	Test Region	UTR_cond	58	137.003	0.000141501	0.000133816	0.00203688	0.00195402	0.00492229	0.00497045	0.00758629	0.000376244
